# CXCR6 promotes dermal CD8^+^ T cell survival and transition to long-term tissue residence

**DOI:** 10.1101/2023.02.14.528487

**Authors:** Taylor A. Heim, Ochapa Ibrahim, Ziyan Lin, Austin C. Schultz, Maria M. Steele, Tenny Mudianto, Amanda W. Lund

**Affiliations:** Ronald O. Perelman Department of Dermatology, NYU Grossman School of Medicine, New York, NY, USA; Applied Bioinformatics Laboratories, NYU Langone Health, New York, NY, USA; Department of Pathology, NYU Grossman School of Medicine, New York, NY, USA; Laura and Isaac Perlmutter Cancer Center, NYU Grossman School of Medicine, New York, NY, USA

## Abstract

Tissue resident memory T cells (T_RM_) provide protection against local re-infection, and yet the interstitial signals necessary for their formation and persistence remain incompletely understood. Here we show that antigen-dependent induction of the chemokine receptor, CXCR6, is a conserved adaptation to peripheral tissue infiltration that promotes T_RM_ formation after viral infection. Deficient T_RM_ formation in the absence of CXCR6 was not explained by canonical trafficking as CXCR6 was not required for tissue entry, was dispensable for the early accumulation of antigen-specific CD8^+^ T cells in skin, and did not restrain their exit. Further, single cell sequencing indicated that *Cxcr6*^-/-^ CD8^+^ T cells were competent to acquire a transcriptional program of residence and T_RM_ that formed were equally functional compared to their WT counterparts when reactivated greater than 100 days post primary infection. The reduced numbers observed at memory time points, where instead found to associate with impaired redox homeostasis and antioxidant capacity during the transition from effector to memory states. As such, *Cxcr6*^-/-^ CD8^+^ T cells exhibited increased rates of apoptosis in the dermis relative to controls, which led to reduced numbers of T_RM_ in the epidermis at memory. CXCR6 therefore promotes the metabolic adaptation of T cells as they engage antigen in tissue to increase the probability of memory differentiation and long-term residence.

**One Sentence Summary:** CXCR6 promotes mechanisms of cellular adaptation to tissue that support local survival and the transition to tissue residence.
