## Supplemental Table 2 for "CXCR6 promotes dermal CD8^+^ T cell survival and transition to long-term tissue residence"

### Sheet: Sheet 1 - Table2 WT_KO DEG in T
Table2 WT_KO DEG in Trm clusters
	baseMean	WT.inClust.3	KO.inClust.3	foldChange	log2FoldChange	pval	padj
A430093F15Rik	0.301775	0.338719	0.270092	0.797391	-0.326641	2.26515e-08	0.000415542
Abcb1a	0.228246	0.25887	0.201983	0.780247	-0.357998	5.78003e-08	0.00105948
AC149090.1	1.25871	1.16174	1.34186	1.15504	0.207937	4.17344e-08	0.000765283
Actr10	0.538597	0.584271	0.499428	0.854788	-0.226362	2.79313e-08	0.000512233
Actr3	1.94588	2.04386	1.86186	0.910951	-0.134554	4.93657e-09	9.0665e-05
Adgrg1	0.447121	0.382779	0.502299	1.31224	0.392034	1.84574e-13	3.40447e-09
Aff1	0.164678	0.191147	0.14198	0.742777	-0.428999	4.7051e-08	0.000862632
Ahi1	0.351276	0.318461	0.379417	1.19141	0.25267	2.70342e-06	0.0493266
Arf5	2.04385	2.11956	1.97893	0.933655	-0.0990384	6.44285e-07	0.0117782
Arhgdib	4.2871	4.43853	4.15723	0.936623	-0.094459	1.57662e-08	0.000289389
Arl6ip5	1.16022	1.07975	1.22922	1.13843	0.187043	2.93716e-11	5.40819e-07
Arpc3	2.33664	2.46149	2.22956	0.90578	-0.142768	1.44128e-11	2.65455e-07
Atp2b4	0.80777	0.873431	0.75146	0.860354	-0.216997	8.21621e-08	0.00150529
Atp5f1	1.70595	1.79513	1.62947	0.907714	-0.13969	3.07909e-10	5.66522e-06
Atp5mpl	0.864972	0.792672	0.926975	1.16943	0.225807	1.12145e-11	2.06582e-07
AY036118	9.95508	10.8247	9.2093	0.850765	-0.233168	2.21615e-32	4.10253e-28
B2m	11.7267	12.0095	11.4841	0.956248	-0.0645426	1.91912e-07	0.00351275
Bcl2a1b	2.97453	3.24408	2.74336	0.845652	-0.241864	1.09445e-13	2.01914e-09
Bcl2a1d	1.58774	1.78613	1.4176	0.793667	-0.333394	1.009e-18	1.86464e-14
Bcl2l1	0.24959	0.285845	0.218498	0.764394	-0.387612	5.8355e-09	0.000107146
Brd1	0.777392	0.726926	0.820671	1.12896	0.174995	8.83445e-07	0.0161458
Bst2	0.630074	0.695534	0.573936	0.825173	-0.277231	1.26149e-06	0.0230462
Btg1	8.89479	9.38234	8.47669	0.903473	-0.146447	5.78556e-17	1.06859e-12
Bzw1	1.26529	1.334	1.20636	0.90432	-0.145095	1.18151e-07	0.00216347
C1qtnf4	0.173914	0.150104	0.194333	1.29466	0.372568	5.72214e-07	0.0104618
Capg	1.85038	1.94481	1.7694	0.909803	-0.136374	5.37306e-07	0.00982464
Capza2	0.896645	0.975314	0.829181	0.850168	-0.23418	1.54554e-13	2.8509e-09
Cblb	0.639359	0.692377	0.593891	0.857757	-0.221359	8.02638e-08	0.00147067
Ccl5	18.193	19.3531	17.1982	0.888657	-0.170301	1.6494e-07	0.00301923
Ccr1	0.156351	0.30772	0.0265397	0.0862465	-3.53539	8.89302e-151	1.65099e-146
Ccr2	2.51742	2.99854	2.10483	0.70195	-0.510559	5.30816e-73	9.8461e-69
Ccr5	0.908349	1.23139	0.631311	0.51268	-0.96387	1.00449e-107	1.86433e-103
Ccr9	0.0156312	0.023827	0.00860269	0.361048	-1.46974	3.49232e-08	0.000640422
Cct4	0.581904	0.624989	0.544956	0.871945	-0.197691	4.33243e-07	0.00792402
Cd2	4.25988	4.42832	4.11544	0.929345	-0.105714	5.50509e-09	0.000101095
Cd27	1.22125	1.35086	1.11009	0.821765	-0.283202	1.00109e-13	1.84701e-09
Cd3e	3.38354	3.14753	3.58593	1.13929	0.18813	2.30095e-25	4.2563e-21
Cd5	0.814649	0.919626	0.724622	0.787953	-0.343819	7.2475e-18	1.33883e-13
Cd52	18.3868	17.6896	18.9846	1.07321	0.101929	4.57558e-18	8.45339e-14
Cd6	1.85563	1.95278	1.77231	0.907587	-0.139892	6.9025e-07	0.0126178
Cdk17	0.469652	0.508311	0.4365	0.858726	-0.219731	1.06172e-06	0.0193986
Cdk5rap1	0.028328	0.0401228	0.018213	0.453932	-1.13945	8.05029e-10	1.48045e-05
Celf2	1.89399	2.00315	1.80038	0.898775	-0.153968	1.3164e-09	2.4198e-05
Cetn3	0.3263	0.358223	0.298924	0.834466	-0.261076	1.46282e-06	0.0267154
Cmtm7	0.934639	0.999536	0.878984	0.879393	-0.18542	2.51038e-08	0.000460479
Coro2a	0.467315	0.420176	0.507741	1.2084	0.273098	1.49549e-07	0.00273795
Cox6a1	0.952857	0.887437	1.00896	1.13694	0.185151	1.15048e-09	2.11505e-05
Cox6c	1.97053	1.87565	2.0519	1.09396	0.129565	9.95463e-09	0.000182737
Cox7a2	1.14423	1.07851	1.2006	1.1132	0.154714	2.63172e-08	0.000482709
Cox7b	1.26204	1.19071	1.32322	1.11129	0.152229	1.92397e-08	0.000353011
Cox8a	3.07889	2.87341	3.2551	1.13284	0.179941	8.80292e-25	1.62819e-20
Crip1	7.2139	6.58548	7.75281	1.17726	0.235432	2.89246e-14	5.33746e-10
Ctla4	0.703953	0.764381	0.652131	0.85315	-0.229129	1.75654e-06	0.0320709
Cx3cr1	0.11499	0.0910044	0.13556	1.4896	0.574925	1.05077e-06	0.0191996
Cxcr6	1.39024	2.97306	0.0328419	0.0110465	-6.50027	0	0
Cyba	3.9378	4.12372	3.77835	0.916247	-0.126191	3.26641e-13	6.02359e-09
Ddx5	4.1954	4.42321	4.00004	0.90433	-0.145079	3.67777e-15	6.78879e-11
Ddx6	1.52997	1.6153	1.4568	0.901871	-0.149007	5.10697e-09	9.37895e-05
Dnajc15	2.44234	2.55854	2.34268	0.915632	-0.12716	4.12549e-09	7.57729e-05
Dpm3	0.615984	0.557744	0.665929	1.19397	0.255765	7.39625e-11	1.36135e-06
Dusp2	2.32885	2.53441	2.15257	0.84934	-0.235585	6.5197e-11	1.20008e-06
Eef1a1	32.4675	31.562	33.244	1.05329	0.0749041	2.13749e-23	3.95308e-19
Eif1	9.35118	9.58522	9.15048	0.954644	-0.0669646	7.19657e-08	0.0013187
Eif3e	2.18075	2.37824	2.01139	0.845744	-0.241707	1.69211e-30	3.13176e-26
Eif3k	2.17869	2.25603	2.11235	0.936313	-0.0949371	2.06922e-06	0.0377716
Eif3m	1.32281	1.4162	1.24273	0.877513	-0.188508	2.32193e-12	4.28025e-08
Eif4b	0.587036	0.547587	0.620867	1.13382	0.181197	5.33653e-06	0.097285
Elovl5	0.370853	0.40745	0.339468	0.833153	-0.263347	1.3052e-06	0.0238433
Enc1	0.059747	0.0453137	0.0721247	1.59168	0.670547	1.6051e-06	0.0293074
Eps8l1	0.0150812	0.0279062	0.00408287	0.146307	-2.77293	3.55761e-19	6.57481e-15
Epsti1	2.0518	2.22884	1.89997	0.852445	-0.230321	4.11801e-21	7.61421e-17
Eri3	0.0397489	0.0526101	0.0287194	0.545891	-0.873314	3.82554e-09	7.02714e-05
Fam49b	0.912706	0.978798	0.856027	0.87457	-0.193355	8.86799e-10	1.63073e-05
Fau	31.7859	31.0234	32.4398	1.04566	0.0644081	8.18003e-18	1.51101e-13
Fkbp3	1.13711	1.22917	1.05816	0.860878	-0.21612	4.37986e-13	8.07603e-09
Fnbp4	0.555281	0.512319	0.592125	1.15577	0.20886	8.84371e-07	0.0161619
Foxp1	0.835571	0.903659	0.777181	0.860038	-0.217528	4.37942e-08	0.00080301
Ftl1	2.1675	2.35412	2.00746	0.852743	-0.229817	4.2488e-20	7.8556e-16
Fxyd5	11.6992	11.3284	12.0171	1.0608	0.0851479	1.30431e-09	2.39772e-05
Fyco1	0.463081	0.610283	0.336844	0.551947	-0.857399	5.12709e-61	9.50666e-57
Gas5	2.761	2.54546	2.94584	1.15729	0.210756	1.13798e-25	2.10527e-21
Gem	0.66042	0.79525	0.544794	0.68506	-0.545698	1.30431e-14	2.40736e-10
Gimap4	1.33018	1.4308	1.24389	0.869369	-0.20196	1.42133e-09	2.61241e-05
Gm26740	0.31885	0.382103	0.264606	0.692499	-0.530116	2.11791e-14	3.90859e-10
Gm39469	0.0184147	0.0276304	0.0105115	0.380432	-1.39429	1.67048e-08	0.00030655
Gm42418	114.721	121.845	108.612	0.891392	-0.165868	3.72025e-28	6.88358e-24
Gm43305	0.10442	0.172619	0.0459335	0.266098	-1.90997	1.60299e-59	2.97178e-55
Gm43672	0.137356	0.114984	0.156542	1.36142	0.445111	2.6255e-07	0.00480467
Gm47283	0.522373	0.388034	0.637578	1.6431	0.716418	2.33589e-53	4.32887e-49
Gm5617	0.0855305	0.0677095	0.100814	1.48891	0.574258	5.39462e-08	0.000988887
Gnai3	0.52703	0.572224	0.488273	0.85329	-0.228892	4.84804e-08	0.000888792
Gpr55	0.585603	0.537291	0.627034	1.16703	0.22284	4.17434e-06	0.0761274
Gramd3	1.87436	2.04106	1.7314	0.848286	-0.237377	2.84393e-18	5.25472e-14
Grap	0.528212	0.568491	0.493669	0.868384	-0.203595	1.47764e-06	0.0269831
Grcc10	1.61508	1.54378	1.67623	1.0858	0.118754	2.34873e-06	0.0428643
Gspt1	0.69613	0.457324	0.900926	1.96999	0.978191	3.35507e-142	6.22836e-138
Gstp1	0.458779	0.505725	0.418518	0.82756	-0.273065	2.22451e-10	4.09332e-06
Gzma	8.8325	7.54606	9.93573	1.31668	0.396903	3.207e-11	5.90473e-07
H2.D1	12.0907	12.5075	11.7332	0.938097	-0.0921905	1.19352e-13	2.2018e-09
H2.K1	11.1283	12.0936	10.3005	0.85173	-0.231532	6.33869e-56	1.17488e-51
H2.Q10	0.158136	0.186606	0.133721	0.716598	-0.480765	5.21096e-10	9.58556e-06
H2.Q4	1.09668	1.1824	1.02317	0.865337	-0.208665	7.01896e-10	1.29093e-05
H2.Q6	0.654597	0.728288	0.591401	0.812042	-0.300374	3.24446e-12	5.97953e-08
H2.Q7	3.04536	3.35092	2.78332	0.830614	-0.26775	2.10251e-32	3.89237e-28
H2.T23	1.37044	1.45996	1.29367	0.8861	-0.174459	2.66908e-09	4.9039e-05
H2afj	2.30331	2.20123	2.39085	1.08614	0.119215	2.32208e-08	0.000425962
H3f3a	5.96653	6.18105	5.78256	0.935531	-0.0961434	4.93823e-13	9.1051e-09
Hcst	7.84838	7.46816	8.17445	1.09457	0.130369	2.1291e-23	3.93777e-19
Hif1a	2.7301	2.84778	2.62918	0.923236	-0.115228	9.96841e-07	0.0182163
Higd1a	0.763485	0.704802	0.81381	1.15467	0.207474	5.55445e-09	0.000101991
Hist1h2ap	1.30388	1.43254	1.19354	0.833164	-0.263328	5.8122e-08	0.00106532
Hist1h4d	0.190526	0.167615	0.210174	1.25391	0.326432	4.4817e-06	0.0817193
Hnrnpa3	2.54305	2.66532	2.4382	0.914788	-0.128491	5.26664e-10	9.68745e-06
Hprt	0.440005	0.501606	0.387177	0.771876	-0.373559	1.32243e-16	2.44239e-12
Icos	4.36808	4.68194	4.09892	0.875476	-0.19186	3.21313e-16	5.93369e-12
Ide	0.324198	0.378456	0.277667	0.733685	-0.446768	9.84596e-16	1.81766e-11
Ifi27	0.328941	0.375944	0.288633	0.767755	-0.381283	2.17659e-12	4.01255e-08
Ifitm1	6.63542	6.1547	7.04768	1.14509	0.195459	6.28282e-08	0.00115145
Ifitm2	8.0034	7.67533	8.28474	1.0794	0.110228	2.35938e-06	0.0430563
Ifnar1	0.936499	1.00533	0.877466	0.87281	-0.19626	2.68738e-08	0.000492893
Ifnar2	0.255859	0.2845	0.231298	0.812998	-0.298676	4.5228e-06	0.0824643
Ifngr1	3.90672	4.06197	3.77358	0.929001	-0.106247	3.54045e-07	0.00647725
Il10rb	0.263743	0.300898	0.23188	0.770627	-0.375895	2.01851e-10	3.71447e-06
Il21r	1.11049	1.19949	1.03417	0.862171	-0.213955	5.51044e-09	0.000101188
Il4ra	0.401976	0.438789	0.370406	0.844155	-0.24442	4.24579e-06	0.0774262
Irf4	0.494993	0.548483	0.449121	0.818841	-0.288344	4.57752e-06	0.0834573
Itgae	2.63533	2.30486	2.91873	1.26634	0.340661	3.07957e-28	5.69844e-24
Junb	6.56139	6.90172	6.26952	0.908399	-0.138602	3.95008e-09	7.2555e-05
Kbtbd11	0.185442	0.211222	0.163332	0.773272	-0.370953	5.00623e-07	0.0091544
Kdm2b	0.934907	1.0245	0.858076	0.837557	-0.255741	1.85875e-09	3.41563e-05
Kdm6b	1.45188	1.6055	1.32013	0.822256	-0.282341	1.28245e-13	2.36573e-09
Klrd1	2.74949	2.90652	2.61482	0.899639	-0.152581	4.84614e-10	8.91496e-06
Lars2	2.56946	2.89058	2.29407	0.793635	-0.333452	7.33064e-30	1.35668e-25
Lef1	0.264192	0.301367	0.232311	0.770855	-0.375468	7.93263e-09	0.000145627
Lfng	0.797403	0.862172	0.741859	0.860453	-0.216832	7.48533e-09	0.000137431
Limd2	0.584535	0.630731	0.544919	0.863949	-0.210982	3.68258e-06	0.0671703
Lin54	0.524442	0.570792	0.484693	0.849158	-0.235895	3.70343e-06	0.0675469
Ltb	2.97649	3.27612	2.71953	0.830105	-0.268634	1.7716e-17	3.27233e-13
Ly6c2	4.06043	4.67113	3.53671	0.757142	-0.401365	1.46648e-40	2.71651e-36
Mcts1	0.261609	0.297531	0.230802	0.775723	-0.366387	1.37504e-09	2.52746e-05
Mef2a	1.03816	0.973365	1.09373	1.12366	0.168206	1.08517e-06	0.0198261
Mif	1.21586	1.15121	1.2713	1.10431	0.14315	1.57779e-06	0.0288105
Mmp9	0.0252771	0.0376103	0.0147004	0.39086	-1.35528	2.16827e-06	0.0395731
Ms4a4b	10.1394	10.7883	9.58288	0.888269	-0.170932	7.16758e-29	1.32643e-24
Ms4a4c	0.304199	0.371358	0.246605	0.664063	-0.590609	3.714e-16	6.85827e-12
Ms4a6b	2.49624	2.62568	2.38523	0.908423	-0.138564	1.51686e-09	2.78784e-05
mt.Atp6	50.0946	53.6852	47.0154	0.87576	-0.191393	5.18792e-78	9.62463e-74
mt.Co2	41.4543	43.4424	39.7492	0.914986	-0.128178	1.53243e-39	2.83807e-35
mt.Co3	48.4288	51.6569	45.6604	0.883918	-0.178016	6.8689e-69	1.27391e-64
mt.Cytb	11.9484	12.8485	11.1765	0.869867	-0.201133	2.12411e-46	3.93555e-42
mt.Nd1	13.7647	14.1148	13.4644	0.953919	-0.068061	4.75766e-07	0.00870082
mt.Nd2	7.1289	7.65539	6.67739	0.872248	-0.19719	8.4153e-34	1.55809e-29
mt.Nd3	3.10352	3.22672	2.99786	0.929073	-0.106136	4.27142e-07	0.00781286
mt.Nd4	7.81804	8.22251	7.47117	0.908623	-0.138246	1.32866e-19	2.45642e-15
mt.Nd4l	1.13538	0.96976	1.27741	1.31725	0.397525	4.98795e-35	9.2357e-31
mt.Nd5	3.37183	3.5401	3.22752	0.911703	-0.133364	8.9638e-11	1.64979e-06
Mt1	0.738608	0.666403	0.800529	1.20127	0.264557	2.28506e-07	0.00418235
Nabp1	1.82934	2.0327	1.65494	0.81416	-0.296616	1.33816e-19	2.47386e-15
Naca	5.02338	5.26886	4.81287	0.913455	-0.130594	1.82294e-19	3.36988e-15
Ndufa2	1.19971	1.13518	1.25505	1.1056	0.144825	1.07608e-07	0.00197051
Ndufa4	0.655683	0.599664	0.703724	1.17353	0.230855	7.70134e-10	1.41635e-05
Ndufb11	1.37498	1.3147	1.42668	1.08517	0.117928	2.40969e-06	0.0439696
Neurl3	5.18839	5.44922	4.9647	0.911084	-0.134343	2.74114e-08	0.000502726
Nfkb1	1.07398	1.18462	0.979091	0.826504	-0.274906	1.30399e-11	2.40181e-07
Nfkbia	3.04061	3.32616	2.79573	0.84053	-0.250628	1.07395e-11	1.97843e-07
Nfkbid	0.426881	0.483753	0.378108	0.781614	-0.355473	7.6299e-09	0.000140077
Nfkbie	0.249881	0.278878	0.225013	0.806853	-0.309623	2.16005e-06	0.0394253
Nmrk1	0.350856	0.4122	0.298249	0.723555	-0.466825	9.25586e-12	1.7053e-07
Nr4a3	1.2561	1.42194	1.11388	0.783351	-0.352269	1.1219e-11	2.06655e-07
Nt5c	0.757813	0.81848	0.705785	0.862312	-0.213717	3.76528e-10	6.92736e-06
Olfr46	0.0123754	0.000971825	0.0221548	22.7971	4.51078	2.28947e-25	4.23529e-21
Orai1	0.996716	1.12492	0.886767	0.78829	-0.343201	2.11917e-22	3.91898e-18
Pag1	1.873	1.98515	1.77682	0.895058	-0.159947	2.88268e-09	5.29607e-05
Park7	1.01676	1.07867	0.963661	0.893382	-0.162651	1.70914e-08	0.000313627
Parn	0.142474	0.0882264	0.188996	2.14217	1.09907	4.61124e-40	8.54094e-36
Pdcd10	0.850281	0.917027	0.793042	0.864797	-0.209567	2.54774e-10	4.68784e-06
Pde3b	0.863145	0.922694	0.812076	0.880115	-0.184236	4.08493e-07	0.00747257
Pik3r5	0.249793	0.285084	0.219528	0.770045	-0.376985	1.05208e-08	0.000193121
Pim1	2.22396	2.44489	2.03449	0.832143	-0.265097	1.02709e-15	1.89601e-11
Pkm	1.39065	1.52483	1.27559	0.836548	-0.25748	2.89367e-19	5.34807e-15
Pkp3	0.629198	0.688328	0.578489	0.840427	-0.250805	1.76643e-09	3.24635e-05
Plac8	0.408881	0.476394	0.350983	0.73675	-0.440753	4.18437e-07	0.00765405
Polr1d	1.25508	1.32285	1.19695	0.904829	-0.144283	1.82255e-08	0.00033442
Ppib	3.27676	3.38123	3.18716	0.942601	-0.0852805	2.61082e-07	0.00477807
Ppp1r11	0.700783	0.748594	0.65978	0.881359	-0.182198	1.34819e-06	0.0246261
Ppp1r12a	1.29906	1.37549	1.23351	0.896777	-0.157178	1.56584e-07	0.00286643
Prdx1	0.948189	1.01846	0.88793	0.871839	-0.197866	1.02581e-09	1.88606e-05
Prdx6	1.61703	1.70719	1.53972	0.901902	-0.148958	6.04667e-08	0.00110823
Prkca	0.542846	0.59147	0.501147	0.847291	-0.23907	2.73518e-07	0.0050051
Prpf4b	1.127	1.05341	1.19011	1.12977	0.176031	8.13674e-08	0.00149081
Prxl2a	0.148804	0.123494	0.17051	1.38071	0.465412	2.06149e-08	0.000378222
Psma3	1.24396	1.32979	1.17035	0.880102	-0.184257	5.71662e-11	1.05232e-06
Psma6	0.513468	0.556012	0.476983	0.857865	-0.221177	1.34584e-07	0.00246409
Psmb8	2.87467	3.04553	2.72815	0.895789	-0.158768	2.25629e-16	4.16691e-12
Psmb9	0.719072	0.771407	0.674191	0.873976	-0.194335	1.03382e-07	0.00189343
Ptk2b	0.878263	0.811586	0.935443	1.15261	0.204906	9.60304e-10	1.76571e-05
Ptpn18	3.17947	3.28969	3.08494	0.937758	-0.0927127	1.79034e-06	0.0326863
Ptprc	7.20501	6.88982	7.47532	1.08498	0.117669	8.62175e-15	1.5914e-10
Rab8b	1.05935	1.12076	1.00669	0.898217	-0.154863	5.62996e-07	0.0102938
Rabac1	1.91011	1.99246	1.83949	0.923227	-0.115243	1.01769e-07	0.00186401
Rbm3	5.22254	5.41552	5.05704	0.933806	-0.0988046	1.76146e-10	3.24161e-06
Rbx1	1.03311	0.965614	1.091	1.12985	0.176131	2.15807e-09	3.96545e-05
Rell1	0.233061	0.279352	0.193362	0.692181	-0.530778	7.80733e-16	1.44147e-11
Rgs2	4.42744	4.13443	4.67872	1.13165	0.178427	1.63863e-08	0.000300753
Rnf138	0.67032	0.719251	0.628357	0.873627	-0.19491	1.3352e-06	0.0243901
Rora	2.47757	2.63694	2.3409	0.887731	-0.171806	3.32782e-09	6.11354e-05
Rpl10a	9.90528	10.1013	9.7372	0.963958	-0.0529571	1.37572e-06	0.0251275
Rpl18a	29.4615	28.9112	29.9333	1.03535	0.0501224	4.33284e-12	7.98456e-08
Rpl19	30.4868	31.1903	29.8836	0.958105	-0.0617443	1.40512e-18	2.59652e-14
Rpl21	17.3484	16.534	18.0468	1.0915	0.12631	2.27148e-44	4.20815e-40
Rpl22	5.02569	4.77625	5.23961	1.09701	0.133581	2.23426e-21	4.13137e-17
Rpl22l1	3.20908	3.03778	3.35599	1.10475	0.14372	1.23811e-12	2.28259e-08
Rpl23	23.6416	22.2618	24.8249	1.11514	0.157219	1.28366e-88	2.38183e-84
Rpl23a	11.8848	10.8824	12.7444	1.1711	0.227863	3.94565e-112	7.32352e-108
Rpl24	14.5882	14.1422	14.9707	1.05858	0.0821364	6.29689e-18	1.16329e-13
Rpl26	16.1388	15.4453	16.7336	1.08341	0.115578	8.26976e-39	1.53148e-34
Rpl27	16.682	15.9146	17.3402	1.08958	0.123773	1.13281e-46	2.09898e-42
Rpl27a	21.8221	20.7951	22.7028	1.09174	0.12663	4.46005e-58	8.26759e-54
Rpl28	10.8503	10.2421	11.3719	1.11031	0.15096	3.28187e-45	6.08033e-41
Rpl3	12.5165	13.0759	12.0367	0.920524	-0.119473	8.58027e-31	1.58821e-26
Rpl30	19.1171	18.1998	19.9037	1.09362	0.129113	1.92958e-54	3.57609e-50
Rpl31	5.81468	5.30194	6.25441	1.17965	0.238354	2.20987e-71	4.09865e-67
Rpl32	24.2526	23.0444	25.2888	1.09739	0.13408	9.08797e-58	1.68455e-53
Rpl34	18.4619	17.4625	19.3191	1.10632	0.145765	8.59248e-67	1.59339e-62
Rpl35	10.0697	9.70962	10.3784	1.06888	0.0961002	2.31146e-19	4.27226e-15
Rpl35a	19.9023	18.7668	20.8762	1.1124	0.153676	1.17629e-77	2.18214e-73
Rpl36	14.8012	14.336	15.2001	1.06027	0.0844376	1.91073e-19	3.53179e-15
Rpl36a	5.5786	5.24441	5.8652	1.11837	0.1614	1.70752e-28	3.15977e-24
Rpl36al	3.14014	2.93509	3.31599	1.12978	0.176037	2.15365e-22	3.98253e-18
Rpl37	15.7967	14.9001	16.5656	1.11178	0.152869	2.55764e-58	4.74136e-54
Rpl37a	21.6227	20.5877	22.5102	1.09338	0.128792	1.74771e-55	3.2392e-51
Rpl38	14.1758	13.3646	14.8714	1.11274	0.154122	9.72373e-61	1.80288e-56
Rpl39	16.2283	15.1239	17.1753	1.13564	0.183508	4.96806e-80	9.21725e-76
Rpl4	8.4718	8.27518	8.64042	1.04414	0.0623106	1.65797e-08	0.000304271
Rpl41	13.991	13.3412	14.5483	1.09048	0.12497	3.51362e-40	6.50828e-36
Rpl7	12.5605	12.7965	12.3581	0.965739	-0.050294	8.73307e-08	0.00159981
Rpl8	21.8175	22.2531	21.444	0.963643	-0.0534287	3.9391e-11	7.2515e-07
Rplp0	20.0561	20.4493	19.7189	0.964286	-0.0524676	1.0461e-07	0.00191584
Rplp1	17.689	17.2468	18.0682	1.04763	0.0671237	7.81457e-14	1.44187e-09
Rplp2	15.832	14.6214	16.8701	1.1538	0.206394	1.04714e-119	1.9437e-115
Rps10	24.7967	24.3772	25.1565	1.03197	0.0454043	1.77336e-09	3.25891e-05
Rps11	24.2593	23.1621	25.2003	1.088	0.121673	1.13427e-40	2.10124e-36
Rps12	18.7513	17.3997	19.9103	1.14429	0.194452	3.85326e-102	7.1505e-98
Rps13	22.4755	22.0281	22.8591	1.03772	0.0534231	1.67177e-11	3.07891e-07
Rps14	27.4403	26.6688	28.102	1.05374	0.0755219	3.76002e-25	6.95491e-21
Rps15	10.9392	10.1924	11.5796	1.1361	0.184085	2.66664e-75	4.94661e-71
Rps15a	23.7513	22.3281	24.9718	1.11841	0.161444	3.53346e-72	6.55385e-68
Rps16	26.5154	25.962	26.9899	1.03959	0.0560209	9.62243e-13	1.77409e-08
Rps17	7.41416	6.81812	7.92532	1.16239	0.217094	2.24319e-67	4.15999e-63
Rps18	16.8409	16.0178	17.5469	1.09546	0.131543	1.90798e-47	3.53548e-43
Rps19	12.7689	12.4382	13.0524	1.04938	0.0695346	3.69496e-09	6.78764e-05
Rps20	16.4826	15.8546	17.0211	1.07357	0.10242	2.99534e-27	5.54198e-23
Rps21	18.9785	18.0481	19.7765	1.09577	0.131945	1.4942e-52	2.7689e-48
Rps23	26.4968	25.5603	27.2999	1.06806	0.0949865	6.93182e-38	1.28357e-33
Rps24	33.7412	31.8463	35.3662	1.11053	0.151247	7.24332e-91	1.34407e-86
Rps25	14.0195	12.8617	15.0124	1.16721	0.223069	9.63319e-128	1.78821e-123
Rps26	9.58654	9.08935	10.0129	1.10161	0.139611	2.26375e-33	4.1911e-29
Rps27	23.8319	22.9328	24.6029	1.07283	0.101419	1.57536e-30	2.91583e-26
Rps27a	18.1465	17.1955	18.962	1.10273	0.141081	2.29438e-61	4.25446e-57
Rps28	13.2111	12.2655	14.022	1.1432	0.19308	2.55531e-82	4.74113e-78
Rps29	19.0032	17.9972	19.8659	1.10383	0.142516	1.05247e-59	1.95129e-55
Rps5	17.4772	17.8772	17.1342	0.958443	-0.0612361	2.97697e-12	5.48716e-08
Rps8	20.3219	19.549	20.9846	1.07344	0.102237	5.40863e-31	1.00119e-26
Rps9	18.1455	18.4324	17.8994	0.971081	-0.042337	7.70991e-07	0.0140922
Rsl1d1	0.74827	0.487416	0.971973	1.99414	0.995763	6.57726e-158	1.2212e-153
Runx3	1.40437	1.32505	1.47239	1.11119	0.152112	3.8049e-07	0.00696068
Sacm1l	0.165709	0.194354	0.141143	0.726215	-0.461531	1.06903e-09	1.96542e-05
Samhd1	0.748911	0.812533	0.69435	0.85455	-0.226763	3.20363e-06	0.0584406
Satb1	2.91854	3.04473	2.81033	0.923014	-0.115575	2.40078e-06	0.0438094
Scml4	0.119398	0.142526	0.0995637	0.698563	-0.517537	3.07433e-07	0.0056251
Sdcbp2	0.0632863	0.0769321	0.0515838	0.67051	-0.576668	1.46978e-06	0.0268411
Selenow	1.78053	1.8946	1.68271	0.888158	-0.171112	2.08151e-13	3.83913e-09
Sem1	1.40449	1.3202	1.47678	1.1186	0.161692	9.309e-11	1.71323e-06
Sept7	0.930241	0.989328	0.879569	0.889057	-0.169652	2.29977e-07	0.00420904
Sept8	0.0170692	0.0090873	0.0239144	2.63163	1.39596	2.15699e-06	0.0393715
Serf2	2.24466	2.11765	2.35358	1.11141	0.152391	6.99119e-14	1.29001e-09
Serpinb1a	0.33896	0.420486	0.269044	0.639841	-0.644216	2.05012e-11	3.77509e-07
Serpinb9	0.978433	1.08724	0.885124	0.814104	-0.296715	4.65215e-08	0.000852971
Sf3b6	1.02111	1.09001	0.962016	0.882572	-0.180213	4.5159e-10	8.3079e-06
Sh2d2a	2.47549	2.59464	2.37331	0.914695	-0.128637	7.72113e-07	0.0141119
Sipa1l1	0.87522	0.937017	0.822224	0.877491	-0.188544	9.69055e-08	0.00177502
Skap1	1.50611	1.5744	1.44754	0.919423	-0.121199	1.92323e-06	0.0351086
Slamf7	0.753712	0.694651	0.804361	1.15794	0.211555	6.64183e-08	0.00121718
Slc15a2	0.0709575	0.096296	0.0492277	0.511212	-0.968007	2.74315e-13	5.05892e-09
Slfn1	0.473512	0.52349	0.430652	0.822655	-0.28164	3.45736e-07	0.00632559
Slfn2	1.96129	2.09207	1.84914	0.883883	-0.178072	3.76892e-11	6.93859e-07
Smad7	2.67853	2.82883	2.54963	0.901302	-0.149917	2.07276e-08	0.000380269
Smdt1	1.05866	1.00572	1.10405	1.09777	0.134574	4.35426e-06	0.0794
Smpdl3a	0.147893	0.168751	0.130006	0.770401	-0.376319	3.16103e-06	0.0576666
Snhg6	0.21668	0.185116	0.243749	1.31674	0.396966	9.31906e-10	1.71359e-05
Snrpf	1.1062	1.0302	1.17138	1.13704	0.185288	3.22812e-11	5.94329e-07
Snrpg	2.09416	1.97743	2.19427	1.10966	0.150116	5.01846e-12	9.24752e-08
Spry2	0.0684214	0.0440308	0.0893383	2.029	1.02077	1.95167e-11	3.594e-07
Stat4	1.05648	1.15459	0.972333	0.842142	-0.247865	7.84227e-12	1.44494e-07
Sub1	4.72655	4.91005	4.56918	0.930577	-0.103802	2.72144e-06	0.0496527
Sumo1	0.788889	0.837513	0.747189	0.892152	-0.164638	4.78407e-07	0.00874863
Swap70	0.302936	0.265034	0.335441	1.26565	0.339881	5.10301e-08	0.000935484
Syce1	0.0135687	0.00186905	0.0236022	12.6279	3.65854	7.26371e-16	1.34117e-11
Tef	0.349455	0.299946	0.391913	1.30661	0.385834	1.06277e-11	1.95793e-07
Tes	0.868047	0.926235	0.818147	0.883304	-0.179017	2.92082e-07	0.00534451
Tesc	0.394504	0.449247	0.347557	0.773643	-0.37026	2.6044e-12	4.80068e-08
Thy1	4.29726	4.67713	3.9715	0.84913	-0.235942	1.47821e-39	2.7378e-35
Tjp1	0.138715	0.116566	0.15771	1.35296	0.436124	3.03586e-06	0.0553863
Tmsb10	14.9909	14.4901	15.4205	1.06421	0.0897814	2.70049e-14	4.98348e-10
Tnfaip3	4.34825	4.51644	4.20402	0.930826	-0.103417	5.26738e-06	0.0960297
Tpt1	55.096	58.1011	52.5189	0.903923	-0.145728	1.43017e-105	2.65424e-101
Traf1	1.44891	1.55834	1.35507	0.869566	-0.201633	6.5505e-10	1.20483e-05
Trav6.7.dv9	0.0085191	0.00275655	0.0134609	4.88326	2.28785	1.6402e-08	0.000301026
Trbc2	7.57194	9.3089	6.08237	0.653393	-0.613977	2.73936e-300	5.08645e-296
Trbv12.1	0.100677	0.134906	0.0713218	0.528676	-0.919544	1.84548e-19	3.41136e-15
Trdc	1.08876	1.42117	0.80369	0.565512	-0.822371	4.50584e-38	8.34391e-34
Tspo	2.31924	2.43808	2.21733	0.909459	-0.13692	3.15134e-12	5.80823e-08
Txndc11	0.349112	0.208252	0.46991	2.25645	1.17405	1.64514e-103	3.05306e-99
Uba52	8.21009	8.38488	8.06019	0.961277	-0.0569755	4.51864e-07	0.00826415
Ubash3b	0.180647	0.235991	0.133185	0.564366	-0.825298	5.52256e-26	1.02173e-21
Ube2l3	0.704965	0.749728	0.666578	0.889094	-0.169592	7.14293e-07	0.0130566
Ube2n	0.411385	0.44363	0.383731	0.864981	-0.20926	3.86013e-06	0.0704011
Ubl3	1.7308	1.85334	1.62571	0.877177	-0.18906	3.39196e-13	6.25477e-09
Ubl5	2.07003	1.98228	2.14528	1.08223	0.114006	1.52556e-07	0.00279284
Ugcg	2.81367	2.97969	2.6713	0.896502	-0.157621	6.90242e-12	1.27184e-07
Uhrf2	2.25922	2.45797	2.08878	0.849799	-0.234806	3.78106e-12	6.96812e-08
Uqcrh	3.10908	2.94765	3.24751	1.10173	0.139771	9.64002e-16	1.77974e-11
Uqcrq	1.09199	1.02985	1.14529	1.11209	0.153274	6.96689e-08	0.00127668
Usp2	0.0627016	0.0454577	0.0774895	1.70465	0.769476	1.06231e-07	0.00194541
Vps29	0.495615	0.534747	0.462056	0.864065	-0.210788	5.89134e-07	0.0107705
Vwa5a	0.0215472	0.0307762	0.0136326	0.44296	-1.17475	1.22014e-07	0.00223407
Wnt10b	0.150625	0.125161	0.172463	1.37793	0.4625	8.28605e-08	0.001518
X1110038B12Rik	0.159611	0.138126	0.178037	1.28895	0.366196	3.33982e-06	0.0609216
X1700017B05Rik	0.560997	0.495936	0.616792	1.24369	0.314631	2.389e-13	4.40604e-09
X1700097N02Rik	0.0541113	0.0687657	0.041544	0.604138	-0.727049	1.85935e-06	0.0339443
X2010315B03Rik	0.0983255	0.0792591	0.114676	1.44685	0.532919	9.48552e-08	0.00173756
X2410006H16Rik	1.29208	1.17357	1.39371	1.18758	0.248024	6.54745e-16	1.20899e-11
X2610020C07Rik	0.0604152	0.0363468	0.0810558	2.23007	1.15709	1.60979e-18	2.97457e-14
X4930581F22Rik	0.26253	0.2084	0.308951	1.48249	0.568025	3.952e-18	7.30172e-14
X5830416I19Rik	0.00986022	0.0182764	0.00264267	0.144595	-2.78991	1.80827e-11	3.33011e-07
Xist	5.41915	5.66984	5.20417	0.917868	-0.123642	2.3852e-09	4.38256e-05
Ywhaz	2.62399	2.52898	2.70547	1.06978	0.0973201	1.42436e-06	0.0260145
Zc3h7a	0.888607	0.578198	1.15481	1.99726	0.998019	4.01872e-153	7.46116e-149
Zfas1	0.894134	0.805489	0.970153	1.20443	0.268347	1.85723e-14	3.42771e-10
Zfp652	0.687831	0.638133	0.730451	1.14467	0.194931	1.02864e-06	0.0187963
